# The conformational and mutational landscape of the ubiquitin-like marker for the autophagosome formation in cancer

**DOI:** 10.1101/635284

**Authors:** Burcu Aykac Fas, Mukesh Kumar, Valentina Sora, Maliha Mashkoor, Matteo Lambrughi, Matteo Tiberti, Elena Papaleo

## Abstract

Autophagy is a cellular process to recycle damaged cellular components and its modulation can be exploited for disease treatments. A key autophagy player is a ubiquitin-like protein, LC3B. Compelling evidence attests the role of autophagy and LC3B in different cancer types. Many LC3B structures have been solved, but a comprehensive study, including dynamics, has not been yet undertaken. To address this knowledge gap, we assessed ten physical models for molecular dynamics for their capabilities to describe the structural ensemble of LC3B in solution using different metrics and comparison with NMR data. With the resulting LC3B ensembles, we characterized the impact of 26 missense mutations from Pan-Cancer studies with different approaches. Our findings shed light on driver or neutral mutations in LC3B, providing an atlas of its modifications in cancer. Our framework could be used to assess the pathogenicity of mutations by accounting for the different aspects of protein structure and function altered by mutational events.
