## Supplementary File S5 for "The conformational and mutational landscape of the ubiquitin-like marker for the autophagosome formation in cancer"

Position;Phosphorylation site;Methylation site;Ubiquitination site;Caspase cleavage site;S-Nitrosylation site;Acetylation site;Sumoylation site;Residue part of a linear motif;WT residue;Mutated residue;Sources;Cancer study;Cancer type;Genomic coordinates;Genomic mutation;Revel score;Cancer site;Cancer histology
1;-;-;-;-;-;-;-;;M
2;-;-;-;-;-;-;-;;P
3;-;-;-;-;-;-;-;;S;W;COSMIC;-;carcinoma;hg38	chr16:87392435-87392435;hg38	chr16:87392435C>G;0.158;oesophagus;carcinoma	squamous_cell_carcinoma
4;-;-;-;-;-;-;-;;E
5;-;-;-;-;-;Ac;-;;K
6;P;-;-;-;-;-;-;;T
7;-;-;-;-;-;-;-;;F
8;-;-;-;-;-;Ac;-;;K
9;-;-;-;-;-;-;-;;Q
10;-;-;-;-;-;-;-;14-3-3 binding phosphopeptide motif	7	10-14	ELM;R
11;-;-;-;-;-;-;-;14-3-3 binding phosphopeptide motif	7	10-14	ELM;R
12;P;-;-;-;-;-;-;14-3-3 binding phosphopeptide motif	7	10-14	ELM;T
13;-;-;-;-;-;-;-;14-3-3 binding phosphopeptide motif	7	10-14	ELM;F
14;-;-;-;-;-;-;-;14-3-3 binding phosphopeptide motif	7	10-14	ELM;E
15;-;-;-;-;-;-;-;;Q
16;-;-;-;-;-;-;-;;R;G;COSMIC;-;carcinoma;hg38	chr16:87398820-87398820;hg38	chr16:87398820A>G;0.762;oesophagus;carcinoma	squamous_cell_carcinoma
17;-;-;-;-;-;-;-;;V
18;-;-;-;-;-;-;-;Endosome-Lysosome-Basolateral sorting signals	15	18-23	ELM;E
19;-;-;-;-;-;-;-;Endosome-Lysosome-Basolateral sorting signals	15	18-23	ELM;D;Y;cBioPortal;mixed_pipseq_2017;Mixed Cancer Types;hg19	chr16:87432435-87432435;hg19	chr16:87432435G>T;0.524;-;-
20;-;-;-;-;-;-;-;Endosome-Lysosome-Basolateral sorting signals	15	18-23	ELM;V
21;-;Me;-;-;-;-;-;Endosome-Lysosome-Basolateral sorting signals	15	18-23	ELM;R;G;cBioPortal;skcm_tcga;Cutaneous Melanoma;hg19	chr16:87432441-87432441;hg19	chr16:87432441C>G;0.125;-;-
21;-;Me;-;-;-;-;-;Endosome-Lysosome-Basolateral sorting signals	15	18-23	ELM;R;Q;cBioPortal	COSMIC;ucec_tcga	ucec_tcga_pan_can_atlas_2018	ucec_tcga_pub	ucs_jhu_2014;Endometrial Carcinoma	Uterine Carcinosarcoma/Uterine Malignant Mixed Mullerian Tumor	carcinoma;hg19	chr16:87432442-87432442	hg38	chr16:87398836-87398836;hg19	chr16:87432442G>A	hg38	chr16:87398836G>A;0.066;endometrium;carcinoma	endometrioid_carcinoma
22;-;-;-;-;-;-;-;Endosome-Lysosome-Basolateral sorting signals	15	18-23	ELM;L
23;-;-;-;-;-;-;-;Endosome-Lysosome-Basolateral sorting signals	15	18-23	ELM;I
24;-;-;-;-;-;-;-;;R
25;-;-;-;-;-;-;-;;E
26;-;-;-;-;-;-;-;;Q
27;-;-;-;-;-;-;-;;H
28;-;-;-;-;-;-;-;;P;L;cBioPortal	COSMIC;skcm_tcga_pan_can_atlas_2018;Cutaneous Melanoma	malignant_melanoma;hg19	chr16:87432463-87432463	hg38	chr16:87398857-87398857;hg19	chr16:87432463C>T	hg38	chr16:87398857C>T;0.411;skin;malignant_melanoma
29;P;-;-;-;-;-;-;;T;A;cBioPortal	COSMIC;gbc_shanghai_2014;Gallbladder Cancer	carcinoma;hg19	chr16:87432465-87432465	hg38	chr16:87398859-87398859;hg19	chr16:87432465A>G	hg38	chr16:87398859A>G;0.147;biliary_tract	gallbladder;carcinoma	adenocarcinoma
30;-;-;-;-;-;-;-;;K
31;-;-;-;-;-;-;-;PP2A holoenzyme B56-docking site	5	31-36	ELM;I
32;-;-;-;-;-;-;-;PP2A holoenzyme B56-docking site	5	31-36	ELM;P;Q;cBioPortal;lusc_tcga_pub;Lung Squamous Cell Carcinoma;hg19	chr16:87432475-87432475;hg19	chr16:87432475C>A;0.755;-;-
33;-;-;-;-;-;-;-;PP2A holoenzyme B56-docking site	5	31-36	ELM;V
34;-;-;-;-;-;-;-;PP2A holoenzyme B56-docking site	5	31-36	ELM;I
35;-;-;-;-;-;-;-;PP2A holoenzyme B56-docking site	5	31-36	ELM;I;V;cBioPortal;mm_broad;mm;hg19	chr16:87435787-87435787;hg19	chr16:87435787A>G;0.284;-;-
36;-;-;-;-;-;-;-;PP2A holoenzyme B56-docking site	5	31-36	ELM;E
37;-;-;-;-;-;-;-;MAPK docking motifs	3	37-46	ELM;R;Q;cBioPortal;luad_tcga_pan_can_atlas_2018	nsclc_tcga_broad_2016	ucec_tcga_pan_can_atlas_2018;Endometrial Carcinoma	Lung Adenocarcinoma	Non-Small Cell Lung Cancer;hg19	chr16:87435794-87435794;hg19	chr16:87435794G>A;0.514;-;-
38;-;-;-;-;-;-;-;MAPK docking motifs	3	37-46	ELM;Y;H;cBioPortal	COSMIC;ucec_tcga	ucec_tcga_pan_can_atlas_2018	ucec_tcga_pub;Endometrial Carcinoma	carcinoma;hg19	chr16:87435796-87435796	hg38	chr16:87402190-87402190;hg19	chr16:87435796T>C	hg38	chr16:87402190T>C;0.363;endometrium;carcinoma	endometrioid_carcinoma
39;-;-;-;-;-;-;-;MAPK docking motifs	3	37-46	ELM;K;R;cBioPortal;coad_tcga_pan_can_atlas_2018;Colon Adenocarcinoma;hg19	chr16:87435800-87435800;hg19	chr16:87435800A>G;0.065;-;-
40;-;-;-;-;-;-;-;MAPK docking motifs	3	37-46	ELM;G
41;-;-;-;-;-;-;-;MAPK docking motifs	3	37-46	ELM;E
42;-;-;Ubq;-;-;Ac;-;MAPK docking motifs	3	37-46	ELM;K
43;-;-;-;-;-;-;-;MAPK docking motifs	3	37-46	ELM;Q
44;-;-;-;-;-;-;-;MAPK docking motifs	3	37-46	ELM;L
45;-;-;-;-;-;-;-;MAPK docking motifs	3	37-46	ELM;P
46;-;-;-;-;-;-;-;MAPK docking motifs	3	37-46	ELM;V
47;-;-;-;-;-;-;-;;L
48;-;-;-;-;-;-;-;Cyclin docking motif	2	48-56	ELM;D
49;-;-;-;-;-;Ac;-;Cyclin docking motif	2	48-56	ELM;K;N;cBioPortal;mixed_allen_2018;Mixed Cancer Types;hg19	chr16:87435831-87435831;hg19	chr16:87435831A>C;0.495;-;-
50;P;-;-;-;-;-;-;Cyclin docking motif	2	48-56	ELM;T
51;-;-;Ubq;-;-;Ac;-;Cyclin docking motif	2	48-56	ELM;K
52;-;-;-;-;-;-;-;Cyclin docking motif	2	48-56	ELM;F
53;-;-;-;-;-;-;-;Cyclin docking motif	2	48-56	ELM;L
54;-;-;-;-;-;-;-;Cyclin docking motif	2	48-56	ELM;V
55;-;-;-;-;-;-;-;Cyclin docking motif	2	48-56	ELM;P
56;-;-;-;-;-;-;-;Cyclin docking motif	2	48-56	ELM;D;N;cBioPortal	COSMIC;prad_fhcrc	prad_p1000	stad_tcga	stad_tcga_pan_can_atlas_2018	stes_tcga_pub;Prostate Adenocarcinoma	Stomach Adenocarcinoma	carcinoma	stes;hg19	chr16:87435850-87435850	hg38	chr16:87402244-87402244;hg19	chr16:87435850G>A	hg38	chr16:87402244G>A;0.341;prostate;carcinoma	adenocarcinoma
57;-;-;-;-;-;-;-;;H
58;-;-;-;-;-;-;-;;V
59;-;-;-;-;-;-;-;;N
60;-;-;-;-;-;-;-;;M;I;cBioPortal;blca_tcga_pan_can_atlas_2018	blca_tcga_pub_2017;Bladder Urothelial Carcinoma;hg19	chr16:87435864-87435864;hg19	chr16:87435864G>A;0.261;-;-
60;-;-;-;-;-;-;-;;M;V;COSMIC;-;carcinoma;hg38	chr16:87402256-87402256;hg38	chr16:87402256A>G;0.277;liver;carcinoma
61;-;-;-;-;-;-;-;;S
62;-;-;-;-;-;-;-;NES Nuclear Export Signal	17	62-77	ELM;E
63;-;-;-;-;-;-;-;NES Nuclear Export Signal	17	62-77	ELM;L
64;-;-;-;-;-;-;-;NES Nuclear Export Signal	17	62-77	ELM;I
65;-;-;Ubq;-;-;-;-;MAPK docking motifs	4	65-73	ELM|NES Nuclear Export Signal	17	62-77	ELM;K;E;cBioPortal	COSMIC;coadread_genentech;Colorectal Adenocarcinoma	carcinoma;hg19	chr16:87435877-87435877	hg38	chr16:87402271-87402271;hg19	chr16:87435877A>G	hg38	chr16:87402271A>G;0.314;large_intestine	colon;carcinoma	adenocarcinoma
66;-;-;-;-;-;-;-;MAPK docking motifs	4	65-73	ELM|NES Nuclear Export Signal	17	62-77	ELM;I
67;-;-;-;-;-;-;-;MAPK docking motifs	4	65-73	ELM|di Arginine retention/retrieving signal	12	67-70	ELM|NES Nuclear Export Signal	17	62-77	ELM;I
68;-;-;-;-;-;-;-;MAPK docking motifs	4	65-73	ELM|di Arginine retention/retrieving signal	12	67-70	ELM|di Arginine retention/retrieving signal	13	68-70	ELM|NES Nuclear Export Signal	17	62-77	ELM;R
69;-;-;-;-;-;-;-;MAPK docking motifs	4	65-73	ELM|di Arginine retention/retrieving signal	12	67-70	ELM|di Arginine retention/retrieving signal	13	68-70	ELM|di Arginine retention/retrieving signal	14	69-71	ELM|NES Nuclear Export Signal	17	62-77	ELM;R
70;-;-;-;-;-;-;-;MAPK docking motifs	4	65-73	ELM|di Arginine retention/retrieving signal	12	67-70	ELM|di Arginine retention/retrieving signal	13	68-70	ELM|di Arginine retention/retrieving signal	14	69-71	ELM|NES Nuclear Export Signal	17	62-77	ELM;R;C;cBioPortal;ucec_tcga_pan_can_atlas_2018;Endometrial Carcinoma;hg19	chr16:87436533-87436533;hg19	chr16:87436533C>T;0.467;-;-
70;-;-;-;-;-;-;-;MAPK docking motifs	4	65-73	ELM|di Arginine retention/retrieving signal	12	67-70	ELM|di Arginine retention/retrieving signal	13	68-70	ELM|di Arginine retention/retrieving signal	14	69-71	ELM|NES Nuclear Export Signal	17	62-77	ELM;R;H;COSMIC;-;carcinoma;hg38	chr16:87402928-87402928;hg38	chr16:87402928G>A;0.513;upper_aerodigestive_tract	pharynx	nasopharynx;carcinoma	nasopharyngeal_carcinoma
71;-;-;-;-;-;-;-;MAPK docking motifs	4	65-73	ELM|di Arginine retention/retrieving signal	14	69-71	ELM|NES Nuclear Export Signal	17	62-77	ELM;L
72;-;-;-;-;-;-;-;MAPK docking motifs	4	65-73	ELM|NES Nuclear Export Signal	17	62-77	ELM;Q
73;-;-;-;-;-;-;-;MAPK docking motifs	4	65-73	ELM|NES Nuclear Export Signal	17	62-77	ELM;L
74;-;-;-;-;-;-;-;NES Nuclear Export Signal	17	62-77	ELM;N
75;-;-;-;-;-;-;-;NES Nuclear Export Signal	17	62-77	ELM;A
76;-;-;-;-;-;-;-;NES Nuclear Export Signal	17	62-77	ELM;N
77;-;-;-;-;-;-;-;Endosome-Lysosome-Basolateral sorting signals	16	77-82	ELM|NES Nuclear Export Signal	17	62-77	ELM;Q
78;-;-;-;-;-;-;-;Endosome-Lysosome-Basolateral sorting signals	16	77-82	ELM;A
79;-;-;-;-;-;-;-;Endosome-Lysosome-Basolateral sorting signals	16	77-82	ELM;F
80;-;-;-;-;-;-;-;Endosome-Lysosome-Basolateral sorting signals	16	77-82	ELM;F
81;-;-;-;-;-;-;-;Endosome-Lysosome-Basolateral sorting signals	16	77-82	ELM;L
82;-;-;-;-;-;-;-;Endosome-Lysosome-Basolateral sorting signals	16	77-82	ELM;L;F;COSMIC;-;other;hg38	chr16:87402965-87402965;hg38	chr16:87402965G>T;0.295;liver;other	neoplasm
83;-;-;-;-;-;-;-;;V
84;-;-;-;-;-;-;-;;N
85;-;-;-;-;-;-;-;;G
86;-;-;-;-;-;-;-;;H
87;-;-;-;-;-;-;-;;S
88;-;-;-;-;-;-;-;SH3 ligand	10	88-94	ELM;M
89;-;-;-;-;-;-;-;SH3 ligand	10	88-94	ELM;V;F;cBioPortal	COSMIC;lusc_tcga	lusc_tcga_pan_can_atlas_2018	lusc_tcga_pub	nsclc_tcga_broad_2016;Lung Squamous Cell Carcinoma	Non-Small Cell Lung Cancer	carcinoma;hg19	chr16:87436590-87436590	hg38	chr16:87402984-87402984;hg19	chr16:87436590G>T	hg38	chr16:87402984G>T;0.578;lung;carcinoma	squamous_cell_carcinoma
90;-;-;-;-;-;-;-;WW domain ligands	6	90-95	ELM|SH3 ligand	10	88-94	ELM;S
91;-;-;-;-;-;-;-;SCF ubiquitin ligase binding Phosphodegrons	0	91-97	ELM|Cks1 ligand	1	91-96	ELM|WW domain ligands	6	90-95	ELM|SH3 ligand	10	88-94	ELM;V;I;COSMIC;-;carcinoma;hg38	chr16:87402990-87402990;hg38	chr16:87402990G>A;0.172;endometrium;carcinoma	endometrioid_carcinoma
92;-;-;-;-;-;-;-;SCF ubiquitin ligase binding Phosphodegrons	0	91-97	ELM|Cks1 ligand	1	91-96	ELM|WW domain ligands	6	90-95	ELM|SH3 ligand	10	88-94	ELM;S
93;-;-;-;-;-;-;-;SCF ubiquitin ligase binding Phosphodegrons	0	91-97	ELM|Cks1 ligand	1	91-96	ELM|WW domain ligands	6	90-95	ELM|SH3 ligand	10	88-94	ELM;T
94;-;-;-;-;-;-;-;SCF ubiquitin ligase binding Phosphodegrons	0	91-97	ELM|Cks1 ligand	1	91-96	ELM|WW domain ligands	6	90-95	ELM|SH3 ligand	10	88-94	ELM;P
95;-;-;-;-;-;-;-;SCF ubiquitin ligase binding Phosphodegrons	0	91-97	ELM|Cks1 ligand	1	91-96	ELM|WW domain ligands	6	90-95	ELM;I
96;-;-;-;-;-;-;-;SCF ubiquitin ligase binding Phosphodegrons	0	91-97	ELM|Cks1 ligand	1	91-96	ELM;S
97;-;-;-;-;-;-;-;SCF ubiquitin ligase binding Phosphodegrons	0	91-97	ELM;E
98;-;-;-;-;-;-;-;;V;A;cBioPortal;lihc_amc_prv;lihc;hg19	chr16:87436618-87436618;hg19	chr16:87436618T>C;0.265;-;-
99;-;-;-;-;-;-;-;;Y
100;-;-;-;-;-;-;-;;E
101;-;-;-;-;-;-;-;;S
102;-;-;-;-;-;-;-;;E
103;-;-;-;-;-;-;-;;K
104;-;-;-;-;-;-;-;;D
105;-;-;-;-;-;-;-;;E
106;-;-;-;-;-;-;-;;D
107;-;-;-;-;-;-;-;;G
108;-;-;-;-;-;-;-;;F
109;-;-;-;-;-;-;-;;L
110;-;-;-;-;-;-;-;;Y
111;-;-;-;-;-;-;-;;M
112;-;-;-;-;-;-;-;;V
113;-;-;-;-;-;-;-;SH2 ligand	9	113-116	ELM;Y;C;cBioPortal	COSMIC;acbc_mskcc_2015	kich_tcga;Adenoid Cystic Breast Cancer	carcinoma	kich	malignant_melanoma;hg19	chr16:87436663-87436663	hg38	chr16:87403057-87403057;hg19	chr16:87436663A>G	hg38	chr16:87403057A>G;0.771;liver	prostate	skin	skin	face	skin	foot;carcinoma	carcinoma	adenocarcinoma	carcinoma	basal_cell_carcinoma	carcinoma	hepatocellular_carcinoma	malignant_melanoma
114;-;-;-;-;-;-;-;SH2 ligand	9	113-116	ELM|TRAF2 binding site	11	114-117	ELM;A
115;-;-;-;-;-;-;-;SH2 ligand	9	113-116	ELM|TRAF2 binding site	11	114-117	ELM;S
116;-;-;-;-;-;-;-;SH2 ligand	9	113-116	ELM|TRAF2 binding site	11	114-117	ELM;Q
117;-;-;-;-;-;-;-;TRAF2 binding site	11	114-117	ELM;E
118;-;-;-;-;-;-;-;;T
119;-;-;-;-;-;-;-;;F
120;-;-;-;-;-;-;-;PDZ ligands	8	120-125	ELM;G;R;cBioPortal	COSMIC;stad_utokyo;Stomach Adenocarcinoma	carcinoma;hg19	chr16:87436683-87436683	hg38	chr16:87403077-87403077;hg19	chr16:87436683G>A	hg38	chr16:87403077G>A;0.705;stomach;carcinoma	diffuse_adenocarcinoma
120;-;-;-;-;-;-;-;PDZ ligands	8	120-125	ELM;G;V;COSMIC;-;other;hg38	chr16:87403078-87403078;hg38	chr16:87403078G>T;0.678;liver;other	neoplasm
121;-;-;-;-;-;-;-;PDZ ligands	8	120-125	ELM;M
122;-;-;-;-;-;Ac;-;PDZ ligands	8	120-125	ELM;K
123;-;-;-;-;-;-;-;PDZ ligands	8	120-125	ELM;L;S;cBioPortal	COSMIC;coadread_dfci_2016;Colorectal Adenocarcinoma	carcinoma;hg19	chr16:87436693-87436693	hg38	chr16:87403087-87403087;hg19	chr16:87436693T>C	hg38	chr16:87403087T>C;0.044;large_intestine;carcinoma	adenocarcinoma
123;-;-;-;-;-;-;-;PDZ ligands	8	120-125	ELM;L;V;cBioPortal;ucec_tcga_pan_can_atlas_2018;Endometrial Carcinoma;hg19	chr16:87436692-87436692;hg19	chr16:87436692T>G;0.025;-;-
124;-;-;-;-;-;-;-;PDZ ligands	8	120-125	ELM;S
125;-;-;-;-;-;-;-;PDZ ligands	8	120-125	ELM;V
